# A comprehensive study of mRNA and long noncoding RNAs in Indian Breast cancer patients using transcriptomics approach

**DOI:** 10.1101/2022.04.13.488261

**Authors:** Meghana Manjunath, Snehal Nirgude, Anisha Mhatre, Sai Vemuri Gayatri, Mallika Nataraj, Jayanti Thumsi, Bibha choudhary

**Affiliations:** Institute of Bioinformatics and Applied Biotechnology, Electronic City Phase 1, Bengaluru, Karnataka 560100; BGS Global Hospital, Uttarahalli Main, Bengaluru, Karnataka 560060, India; Manipal Academy of Higher Education, Manipal, Karnataka 576104, India

**Keywords:** Breast Cancer, Transcriptomics, Long-Noncoding RNA, Overall Survival, Gene expression

## Abstract

**Background:** Breast cancer (BC) is one of the leading causes of cancer-associated death in women. Despite the progress in therapeutic regimen, resistance and recurrence of Breast cancer have impacted Overall Survival. Transcriptomic profiling of tumour samples has led to identifying subtype-specific differences, identifying biomarkers, and designing therapeutic strategies. Although there are multiple transcriptomic studies on breast cancer patients from different geographical regions, a comprehensive study on long noncoding RNA (lncRNA) and mRNA in Indian Breast cancer patients in multiple subtypes are very limited. This study aims to understand the subtype-specific alterations and mRNA-lncRNA gene sets.

**Method:** We have performed transcriptome analysis of 17 Indian breast cancer patients and matched normal belonging to 6 different subtypes, i.e., four patients in triple positive, three patients in estrogen receptor-positive (ER+ve), three patients in estrogen and progesterone receptor-positive (ER+ve, PR+ve), two patients in Human epidermal growth factor receptor (Her2+ve), three patients in triple-negative and one patient in ER+ve and Her2 +ve subtypes. Hierarchical clustering and principal component analysis were performed using R packages to derive gene sets. Univariate and multivariate Cox analyses were performed for survival analysis.

**Results:** mRNA and lncRNA expression profiles segregated Indian Breast cancer subtypes with minimum overlap. We have identified a 25mRNA-27 lncRNA gene set, which displayed proper segregation of the subtypes in our data. The same gene set also segregated premenopausal women samples in The Cancer Genome Atlas (TCGA) data. Pathway analysis of the differentially expressed genes revealed unique pathways for premenopausal and postmenopausal women. Kaplan-Meier survival analysis revealed menopausal status, grade of the tumour, and hormonal status displayed statistically significant effects (p < 0.05) on the risk of mortality due to breast cancer. Her2+ve patients showed low overall survival

**Conclusion:** This is the first study describing subtype-specific mRNA and lncRNA gene expression in Indian Breast Cancer patients with unique pathway signatures for premenopausal and postmenopausal breast cancer patients. Additionally, our data identified an mRNA-lncRNA gene set that could segregate pre and postmenopausal women with Breast Cancer. Although the sample size is small, results from this study could be a foundation that could be validated further in a larger dataset to establish an mRNA-lncRNA signature specific to the Indian population which might, in turn, improve therapeutic decisions.
