## Supplementary File 1 for "A comprehensive study of mRNA and long noncoding RNAs in Indian Breast cancer patients using transcriptomics approach"

### Sheet: Sheet1
Pre_Downregulated_mRNA		Pre_upregulated_mRNA		Post_Downregulated_mRNA		Post_upregulated_mRNA		Post_upregulated_LncRNA		Pre_Downregulated_LncRNA		Pre_upregulated_LncRNA
APBB2		PDCL3		GDPD5		CCL19		AL357054.2		LINC02306		AC024958.1
SLC10A7		GTPBP1		ACSM5		N4BP2L1				AL442163.1		AC011447.3
KLHL14		RNF4		AHNAK2		APOC1				AC124947.1
EVC		COX7A2		ALDH1L1		DSP				AC016831.1
TMC3-AS1		HLA-DOA		ARAP3		CNOT10
TNNT3		SQLE		BAHCC1		NUS1
MMP16		E2F4		BHMT		ZNF71
METTL25		PSMB8		BHMT2		LAD1
RBPMS		ALAS1		C15orf59		GTF2B
PIGL		RBBP7		C7orf69		PDE4B
ITSN1		SLC3A2		CABP1		GNG5
CADPS2		NCL		CALB2		DRAM1
ANKDD1A		LBHD1		CHST3		PSME4
ALG9		TOMM40		CRHBP		PCF11
EGFR		RPN2		CYP26B1		RPF1
ENPEP		CHCHD2		CYP46A1		DPY30
DMD		ADCK5		DNM1		TRIB3
USP50		AMBRA1		EPB41L1		SMG1P6
GSTM5		SMARCD1		ERV3-1		NOP58
RAB28		SMC1A		FAAH2		IGLL5
TIMP4		PABPC3		FAM13A-AS1		NDUFV2
SLIT2		IL17RB		FFAR4		TAF11
ALPK2		PYGO2		FGF1		ACAP1
RMDN2-AS1		SLC26A11		GOLGA6L4		SDC1
WWC2		GTF3C2		HIF3A		ST20
EPB41L4A		SCLY		HRASLS5		SUDS3
SH3RF3		TUBA4A		IL1R2		ALCAM
EML1		DNASE2		KATNAL1		BCAS2
AZIN1-AS1		DPH2		KCNA6		ZNF408
HMCN1		POLR1D		KIF15		PDE7A
ABCB1		DNTTIP1		KLHL31		SENP1
PRH1		SLC25A19		LINC00501		CHST1
SV2B		SDF2		LINC01128		JCHAIN
PLA2G4A		DENND1C		LINC01301		USP3
MAML3		HDGF		LINC02126		DIRAS1
RUNDC3B		CRKL		LRP4		SRRD
SGMS1		POLR2G		MAP3K15		EIF3H
PRICKLE2		APOBR		MEGF8		WDR74
PRKCE		KPNA2		MID2		SLC15A3
PRDM11		MGAT4B		MLXIPL		CCDC85C
IQCN		POLE3		MPRIP		TP53TG1
EPHA3		HYOU1		MYOC		FKBP11
EDIL3		DHX16		MYZAP		LY96
NUBPL		RBM38		NACC2		ACTR3
AADACL2-AS1		CHAMP1		NBPF1		C1D
EPM2A		NELFCD		NOVA2		GARS
RBMS3		ARPC1A		NUDT7		MRPL52
ZNF680		PARS2		P2RX6		RNASEH2B
TTC23L		YRDC		PEMT		REPS1
KIAA1328		FSCN1		PLEKHG5		C12orf45
PCSK5		REXO4		PLPP7		TLDC2
CUX1		PSMB4		PNPLA7		PPA2
TBCK		NDUFA7		PTH1R		UHRF2
DDR2		DCPS		PYGM		CENPH
APLF		ADIPOR1		PYROXD2		BTF3L4
CUBN		FAM71D		RUNDC3A		GNPNAT1
DKK2		ILF2		SCN4A		C12orf66
MBD5		FGFBP3		SH3PXD2A		LYAR
CLEC3B		LOC105369632		SHISAL1		MRPL13
CCDC18		HIST2H4A		SLC4A1		CDK13
MYH13		MRGBP		SPATA22		E2F5
DCLK2		PRPF19		SRGAP2-AS1		LOC105373805
DNMT3A		E2F1		SSC4D		STRBP
PDE4D		RPSA		STX2		NDC1
GLCE		RPS8		TMEM170B		B9D1
SSBP2		RHNO1		TMEM221		CDC6
LRRC63		GMIP		TTC41P		SNRPG
RSPH14		TSPAN33		TYRO3		TPRKB
KIF17		PARP1		URB1		FAM216A
IGFBP6		HLA-F		ZNF214		BICDL1
AKAP12		MEN1		ZNF474		KIF2C
HDAC8		ZNF286A		ZNF697		MTPAP
ACVR1		TSC22D4				TEX22
FBXL7		LOC100132111
NHSL2		PPP1R35
LOC100996251		GGA2
KCNIP2		BOLA2B
CFAP44-AS1		ATF6B
CCDC148		ZNF623
LOC101929095		GRPEL1
GUSBP4		TONSL
MCTP1		MRPL34
SLC2A13		SCAMP3
PPARG		BOLA2-SMG1P6
IL31RA		TCF19
METTL15		ITGB2
MAP2K6		DTWD2
LOC101927640		TRIM47
LOC101929680		KCNH3
CYP7B1		GRAMD1B
NOX4		PRC1
ANKRD24		DAXX
CPPED1		MCM4
MIR3936HG		IFRD2
SCAPER		ATXN2L
SCARA5		PRCC
METAP1D		PASK
GALK2		RAE1
GRIN2D		IRF1
SSH1		ZBTB22
BRSK2		SLC25A5
PRR5L		FAM241B
RANBP17		CDKN2D
UBE3D		ELK2AP
KLHL29		SH3BP5L
LAMA4		HNRNPF
LOC145783		RPS12
DIP2A		ZDHHC5
EIF4G3		LRWD1
ISM1		TIMM44
RFX3		MARS
SLC14A2-AS1		SEPHS2
RGPD2		ATP5MC3
GPM6A		PUF60
WDR70		RPLP1
CACNB2		SMG8
PDE10A		LARGE2
FOSB		SEC13
AIG1		TMEM79
LOC101927932		RPS10-NUDT3
LOC101930071		AP4M1
ALMS1		PRKDC
TMLHE		ABT1
BNC2		UBE2T
ADAMTSL1		SNAP29
GULP1		TMED3
STEAP2-AS1		PCLAF
KANK1		PTOV1-AS1
DIAPH2		MCM7
SLC16A7		IARS
SLCO3A1		RGL2
SNAP25-AS1		ARPC1B
SGIP1		VARS
ANTXR2		HIST2H2AA3
COL4A3		RIOX1
TSHZ2		HAX1
INVS		GLB1
EBF1		UTP4
WDR60		GPX7
MAP7D2		C7orf26
PRUNE2		TGFBR3L
LOC101928008		JTB
PARGP1		NOP2
LOC100130691		ASF1B
SMC1B		ARHGEF2
ME3		C17orf107
LOC102723493		LOC341056
LPAR1		ISG20L2
TRAF3IP1		SIT1
KIRREL1		GID8
ENTPD3		ADRM1
SCN3A		PHF5A
EEPD1		STK11IP
AMMECR1		RFC2
FAM19A1		SYS1
RNF150		CAD
COLEC12		TONSL-AS1
BMS1P1		HAUS5
AKAP6		ATIC
WDR7		UBE2Q1
AFDN		XPO5
PTPRM		CDCA4
ACACB		NCDN
TMTC2		RGS14
BTRC		RPS21
IQCH		TYMS
RNF180		MAGEF1
ADAMTS9		FH
MROH8		GSR
LINC00963		LOC101927550
LOC100129940		ARPC5L
TPRXL		APBA3
HECTD2-AS1		SDF2L1
HMGA2		HLA-H
PTPRD		SLC35B2
TSHZ3		PSMB6
FGF18		PP7080
SUGT1P4-STRA6LP		PDRG1
BICC1		HIST2H2AA4
SEMA3D		SELENOH
CYTH3		ITM2C
CD99P1		DKC1
CDK14		SFT2D3
GRK5		APH1A
KCNIP2-AS1		TRAF4
OTOA		HLA-DRB1
FPGT-TNNI3K		TOE1
MME		CHCHD4
MAST4		RMI2
PRELID2		PRUNE1
ANXA2		GARS
CACNA1C		EIF2B5
WDFY3		VPS33A
ITGBL1		EXOSC2
GBE1		ATP1A1
CLASP1		PEX26
AFAP1		TMEM69
MIR99AHG		IL4I1
DNAJC5B		CDK4
SRGAP1		TGIF2-RAB5IF
ARHGAP24		INTS5
C9orf3		TUBA1C
LAMA2		TMEM189-UBE2V1
TFDP2		CCL5
INTU		SLC7A1
LNPEP		AKR1A1
LOC400464		CKAP4
DCUN1D3		DUSP7
LDAH		LOC399815
ABCD2		NABP2
HECW2		MRPS11
SCD		CENPH
LINC02398		KCTD5
MT1X		RNF5P1
CPQ		UQCRFS1
CC2D2A		UNC13D
TPRG1		SDC4
PLA2G5		DOLPP1
LATS1		DDA1
ENTPD3-AS1		CD3D
LDB2		FAF2
LRRC37A3		TAF6
SPRY3		ICAM1
CEP126		SETSIP
ARHGAP6		ARHGEF1
ITGA9		TCF3
DNMBP-AS1		SF3B4
PTPN13		NDUFA10
LIMS3-LOC440895		UBR7
C5orf17		SPINT2
CHRM5		VDAC2
PDZRN3		CCDC97
AVEN		DSTN
STON1		TUBB
EML5		RPUSD3
LIPI		NEU1
DISC1		PDIA3P1
SVEP1		MICALL1
ZNF827		SAMD10
LHFPL6		MIPEPP3
FIGN		FOXRED1
PCSK2		TMEM106C
ZFPM2-AS1		PDXP
CNKSR2		SPAG5
ZNF608		RPS10
ZNF727		FARSA
ARHGAP20		CDK2
HDAC4		PTPMT1
ANKRD36C		ACTN1
ADAMTS3		CHRNE
AKR1C1		POLR1C
KCND2		HAGHL
ETV1		DSTNP2
STON1-GTF2A1L		MED8
PHLDB2		TAP1
MOB3B		PRC1-AS1
PRTG		SETD6
NRP1		CENPBD1
ACYP2		RNF5
RMDN2		ZC3H18
DACH1		UBE2C
LOC101928042		RPS18P9
ANKAR		TOP2A
KIF16B		FEN1
RNF219-AS1		CHD4
MYOF		IKBKE
LOC646762		TSEN34
SEMA3B		ST14
RAPGEF4		STC2
SEL1L		BMS1P20
RGPD4		SHKBP1
KCNT2		TOB1
PLXNA2		ABHD16A
SLC36A1		NFKB2
PRKG1		BEX2
SORBS1		TMEM185B
LIMCH1		SPSB2
GMDS-DT		ZXDC
NECAB1		ZNF74
PRKD1		TACC3
USHBP1		HIST2H4B
MYRIP		SLC35A2
RFTN2		JMJD4
COL6A6		OSBPL2
BCKDHB		HAPLN3
LCORL		NUAK2
EPN2		RPSAP9
TRPM6		VGLL4
THRB		TGM2
CDC42BPA		TBC1D22B
CROCCP3		ARF1
TMEM161B-AS1		NR2C2AP
CLMAT3		HLA-DPA1
MAP4K3		FKBPL
LOC105377621		CALR
CLIC5		PCNA
LOC100506990		GBA
ADAMTS6		COTL1
FOXP2		RPS10P7
CNTNAP3P2		SLC7A5
THSD7A		HSPA5
SRGAP2B		RPA1
ARMC9		WNT10A
WDR27		PRRC2A
MCC		GALE
GRK4		NOLC1
SYBU		TMEM179B
C11orf74		CCT5
NHS		C6orf47
ACOXL		SLC10A3
ADAMTS9-AS2		RAB8A
MT2A		SLC39A6
TMEM37		SNRPD2
ELP4
TMEM150B
TBC1D5
LIPE
PRH1-TAS2R14
ZBTB16
ITPR2
MLLT3
DYNC2H1
SLC8A1-AS1
TUBA8
TMEM198B
CYB5RL
TCF7L2
SRGAP2D
ULK2
UBR2
MAK
ADAM22
RASGRF2
CES1
SPEF2
MSH3
MTHFD2P1
TASP1
ANTXR1
DOCK6
NR3C2
DOCK1
CFAP69
ARHGEF28
EYA3
COL4A1
CDKL5
BAALC
MMP19
PZP
FBXL13
HSPA12A
RYR3
LDHD
ARHGEF7
EXOC6B
RIC1
TMEM72-AS1
HDAC9
KSR1
ZNF236
SRGAP2
ADAL
P2RY12
AGPAT4
EIF1B-AS1
DIS3L2
TBX15
ANGPT1
ARHGAP31
DNM3
CAMKMT
MAP2K5
TTC28
PLCL1
PTCHD4
ARL15
IPO9-AS1
SULT1B1
CNST
