## Supplementary File 2 for "A comprehensive study of mRNA and long noncoding RNAs in Indian Breast cancer patients using transcriptomics approach"

### Sheet: common_unique_lncRNAs
"EPH Up"	"EPH Down"	"TNBC Up"	"TNBC Down"	"Hmod Up"	"Hmod Down"	"ER Up"	"ER Down"	"EP Up"	"EP Down"	"EH Down"
"AC087276.2"	"AC123777.1"	"AC106820.2"	"AC091178.2"	"AC006355.2"	"Z98742.4"	"AL035587.3"	"AC092691.1"	"AC017116.1"	"LINC01889"	"LINC02416"
"AC020978.5"	"LINC01346"	"LINC02314"	"AC025265.2"	"DNAJC3-DT"	"OSMR-AS1"	"AC120045.2"	"AC108727.2"	"AC087501.1"	"AP001432.1"
"MAFA-AS1"	"AL354821.1"	"AC034102.7"	"AC126614.1"	"AL390816.1"	"AL135784.1"	"LINC02249"	"AC103770.1"	"AC010503.5"	"AL589182.1"
"AL162713.2"	"NAMA"	"Z92544.2"	"AC099795.1"	"TTTY1B"	"AL033539.2"	"ST8SIA6-AS1"	"AL450352.1"	"LINC01693"	"AC018814.1"
"AC024958.1"	"MYO16-AS1"	"AC092117.1"	"BX470209.2"	"AC104126.1"	"AC002064.3"	"EGOT"	"AL445623.2"	"AC132938.4"	"AC090150.1"
"LINC00272"	"AL589678.1"	"AL360270.2"	"AL078604.4"	"LINC02765"	"AC020905.1"	"AL391097.1"	"AC104958.1"	"AC015914.1"	"AC035140.1"
"LINC02571"	"AC023202.1"	"AL035251.1"	"AL591043.2"	"FZD4-DT"	"LINC01685"	"AC010531.8"	"AL133475.1"	"UBE2E2-AS1"	"AC005392.1"
"AC012615.1"	"LINC01607"	"AP000290.1"	"AP000688.1"	"AL360175.1"	"AC019118.2"	"Z97056.2"	"AL353648.1"	"AC022007.1"	"ADNP-AS1"
"AC097375.3"	"LINC02659"	"AL512791.1"	"AC108721.2"	"AP002856.4"	"AC023794.4"	"TLR8-AS1"	"AC004947.3"	"AC004147.1"	"LINC01441"
"AC000058.1"	"ELMO1-AS1"	"AL590385.1"	"AC008691.1"	"AL139021.2"	"AL390839.1"	"KLF3-AS1"	"AP001172.1"	"AC073655.1"	"LINC01121"
"AC005776.2"	"AL391839.3"	"AC126773.4"	"AC091868.2"	"AL390726.2"	"WWC3-AS1"	"KCNIP2-AS1"	"LINC02685"	"AL445493.2"	"AC090502.2"
"LINC01213"	"AC113167.1"	"AL359962.3"	"HOXB-AS1"	"LINC02724"	"AC138951.2"	"AP006222.2"	"LINC00210"	"DOCK9-AS1"	"NLGN1-AS1"
"AC090001.1"	"AC093730.1"	"AC104758.1"	"AL592295.5"	"LINC01011"	"AC131956.1"	"AC087190.2"	"AC131009.2"	"AC105275.2"	"AC103739.2"
"AC087741.3"	"AC061975.8"	"AP001542.3"	"LINC01299"	"AC104316.2"	"AC139426.2"	"NFE4"	"AC023511.3"	"AC023161.1"	"AC097716.1"
"AC138470.1"	"AC005753.3"	"AL133444.1"	"AC120498.6"	"AC022201.1"	"AC005229.5"	"AC016493.1"	"LINC02487"	"MORC1-AS1"	"MYLK-AS1"
"AP001330.1"	"LINC00604"	"AC115284.4"	"LINC02356"	"AC093157.1"	"RP11-463P17.1"	"AC022154.1"	"AC023469.2"	"AC027307.2"	"LINC02064"
"AL589787.2"	"AC092171.1"	"AC026624.1"	"AC133637.1"	"AC008649.1"	"AP003173.1"	"ARNILA"	"AC023385.1"	"UBAC2-AS1"	"AC131944.1"
"MELTF-AS1"	"AL158212.5"	"AC016687.2"	"AC097537.1"	"VIM-AS1"	"LINC01270"	"AC124893.1"	"AL031674.1"	"AC106820.3"	"AC098487.1"
"AL133370.1"	"AC092604.1"	"AC132938.5"	"AC104984.5"	"AL161785.1"	"NCF4-AS1"	"AC005050.2"	"AC083864.2"	"AC027541.1"	"AL358154.1"
"AL135787.1"	"LINC02000"	"AC026801.2"	"LINC01257"	"AL033397.1"	"AP001528.1"	"TTLL10-AS1"	"AC092138.2"	"AC105046.2"	"LINC01243"
"AC100825.1"	"AC068787.5"	"AC123788.1"	"AC024145.1"	"AL021937.3"	"ZSWIM8-AS1"	"AC093433.2"	"AC010291.1"	"AC015908.3"	"GRPEL2-AS1"
"AC111194.2"	"LINC02725"	"AL606534.2"	"AC027117.2"	"AC114311.1"	"AC006059.3"	"AC020908.2"	"AP001631.2"	"AC083799.1"	"AC026803.3"
"AP003385.3"	"AC074132.1"	"AC026740.1"	"AC007950.1"	"AP005436.4"	"AC010136.1"	"AL050343.2"	"NRIR"	"AC011840.2"	"AC016550.2"
"AC138904.3"	"AL353811.1"	"AP005131.6"	"B4GALT1-AS1"	"AC009318.1"	"AC093675.1"	"TMEM212-AS1"	"AC079779.3"	"AL662884.3"	"AL031587.2"
"AC137630.4"	"AP002001.3"	"AC104169.1"	"AC011472.2"	"AL049839.3"	"LINC02431"	"LINC01298"	"AC005772.2"	"AC022523.1"	"CADM2-AS2"
"AC011447.3"	"AC036214.4"	"LINC01486"	"AL627171.3"	"AC011451.4"	"AC007349.1"	"LINC01509"	"AC006041.2"	"SIDT1-AS1"	"AC069547.2"
"AC005303.1"	"AC079776.5"	"AL136162.1"	"EP300-AS1"	"LINC00486"	"AC140121.1"	"AL158211.5"	"AL133343.2"	"CASC19"	"LINC01282"
"LINC02319"	"LINC02366"	"TET2-AS1"	"AC011523.1"	"MIR3945HG"	"AC007405.2"	"AL137027.1"	"AC005999.1"	"DOCK8-AS1"	"AL158166.2"
"AC027544.2"	"RP11-435B5.6"	"ZNF426-DT"	"AC023095.1"	"AL136982.6"	"AC008592.2"	"AC099518.4"	"AC083967.1"	"AC147067.1"	"AC005019.2"
"TRG-AS1"	"AL136982.1"	"AC009054.2"	"ANKRD44-IT1"	"AC074031.1"	"AC103996.3"	"AL391244.1"	"AC083864.5"	"ACSL6-AS1"	"AC066614.1"
"AC133065.3"	"AC010624.5"	"C4A-AS1"	"AC134980.2"	"AL049870.3"	"RP11-144G6.12"	"AC002563.1"	"LINC01450"	"AC007682.1"	"AL050403.1"
"LINC02795"	"LINC02671"	"AC012668.1"	"UVRAG-DT"	"AC067942.4"	"AL359915.1"	"AL355075.6"	"AC115837.2"	"AC131212.3"	"LINC02619"
"AC007292.1"	"AC130814.1"	"LINC01381"	"AC110772.2"	"CHL1-AS1"	"AC087241.2"	"TDRKH-AS1"	"AC025575.1"	"AC008738.7"	"CACNA2D3-AS1"
"AL031963.3"	"LINC02257"	"RP11-115K3.1"	"AL133167.1"	"AC008883.3"	"LINC02129"	"NEGR1-IT1"	"AC103808.4"	"LINC02737"	"AP003900.1"
"AC138932.3"	"LRRK2-DT"	"AL356488.3"	"AC107884.1"	"AC007391.3"	"AL451123.1"	"AC006511.4"	"AC116616.1"	"ZNRD2-AS1"	"AP001453.3"
"MRTFA-AS1"	"OSER1-DT"	"LINC01101"	"LINC02861"	"AC005550.2"	"AC106017.2"	"AL590666.3"	"AP000851.1"	"AL139035.1"	"AC092590.1"
"AC010649.1"	"LINC02643"	"AC069294.1"	"MIR29B2CHG"	"AL355881.2"	"LINC00868"	"AC005954.1"	"AL162511.1"	"LINC01291"	"AC009434.1"
"AC107993.1"	"LINC00917"	"AC079305.2"	"C1QTNF7-AS1"	"AL109615.3"	"ZFAS1"	"AC073834.1"	"SMIM2-IT1"	"AL359546.1"	"AC023301.1"
"AC007952.3"	"ARNTL2-AS1"	"AC140134.1"	"AC103758.1"	"AC016705.1"	"DICER1-AS1"	"AL360178.2"	"AL022318.5"	"AC109992.2"	"AL357509.1"
"AC140125.2"	"AC021818.1"	"AD000864.1"	"AC073332.1"	"AL359921.1"	"AL357140.2"	"LINC01028"	"AC007463.2"	"AC132938.2"	"LINC01838"
"AC145285.6"	"AC007991.3"	"LINC02562"	"AL391840.1"	"AL138756.1"	"LINC-PINT"	"AC074387.1"	"BASP1-AS1"	"AC080013.1"	"AP000753.2"
"AL161669.1"	"AC110048.2"	"AL132655.1"	"LY86-AS1"	"AC010332.3"	"AC108690.1"	"AC025048.1"	"AL513128.3"	"AC074032.1"	"AC021074.3"
"CECR3"	"AL450442.1"	"AC069281.2"	"LINC02860"	"AL357093.2"	"AC087664.1"	"AP003128.1"	"AP002498.1"	"PLCB1-IT1"	"AC114977.2"
"AL158151.2"	"AL157392.2"	"AC005224.2"	"AC016931.1"	"AC009166.3"	"AC007563.1"	"AC096736.1"	"AC013265.1"	"AL021408.2"	"AC019185.1"
"CARS1-AS1"	"LINC00502"	"Z83844.2"	"AC016831.1"	"AC127029.2"	"AC130307.1"	"LINC02754"	"AC007533.2"	"AL163973.3"	"LINC01554"
"AC010636.1"	"AL391152.1"		"AC008780.2"	"AL591686.1"	"FAM138F"	"AL512649.2"	"AC006040.1"	"GASAL1"	"AL161757.5"
"AC104423.1"	"LINC02398"		"AC021087.3"	"AC009137.1"	"AC005538.1"	"LINC00881"	"AC105941.1"	"AC092924.2"	"SMIM15-AS1"
"AC097015.1"	"C1orf147"		"AL136528.2"	"AL583785.1"	"SATB2-AS1"	"AL731567.1"	"AL359508.1"	"AL359813.1"	"AC107302.2"
"AC009065.8"	"AC025569.1"		"LINC02113"	"AL137186.1"	"AL118511.4"	"AC022784.5"	"LINC00641"	"AC015712.4"	"LINC02871"
"AC135050.5"	"AL117372.1"		"RP11-439A17.7"	"AC010307.2"	"AC106738.1"	"SHANK2-AS1"	"AL132708.1"	"AL022069.3"	"AL354743.2"
"SAPCD1-AS1"	"AC008739.1"		"LINC00163"	"AC114284.1"	"AC136944.4"	"AC243571.2"	"AC012363.2"	"AP001781.1"	"LINC02057"
"LINC00957"	"AC044893.2"		"AL627309.5"	"AC024236.1"	"AL158835.1"	"AC243965.2"	"DST-AS1"	"AL139384.2"	"AC007920.2"
"AC009102.2"	"AC009495.1"		"AL360268.1"	"PABPC5-AS1"	"LINC01353"	"AC007686.5"	"AC137735.2"	"AL031768.2"	"AC096746.1"
"AL050402.1"	"AL512662.2"		"AC079793.1"	"AC006581.1"	"AC090617.4"	"L3MBTL4-AS1"	"AL390254.1"	"AL021707.9"	"AC024598.1"
"C5orf34-AS1"	"AC119674.1"		"AC013643.2"	"AL445490.1"	"AP002856.1"	"AL158216.1"	"AL133481.1"	"MPP7-DT"	"LINC00630"
"AC109441.1"	"AL132712.1"		"AC104823.1"	"AC114277.1"	"AC131180.1"	"HOXC-AS3"	"AL136102.1"	"SRGAP3-AS2"	"OVCH1-AS1"
"AL121985.1"	"AC104316.1"		"AL139385.1"	"AL031731.1"	"AF064858.1"	"AC005515.2"	"AC011483.1"	"BX324167.1"	"MRPL23-AS1"
"AC005954.2"	"AC137810.1"		"AC135782.1"	"AC010889.2"	"AC018845.3"	"LINC02156"	"LINC01894"	"AC232271.2"	"AL136501.1"
"RP11-403I13.7"	"AC079467.1"		"AC105460.1"	"LINC02225"	"NAPA-AS1"	"CRNDE"	"AC027250.2"	"RPS6KB2-AS1"	"LINC01254"
"CTD-2537I9.5"	"AC002064.2"		"AP000866.6"	"LINC01600"	"AP002383.2"	"RHOXF1-AS1"	"AC092757.2"	"AL731532.2"	"LINC02202"
"RP11-395B7.2"	"STAU2-AS1"		"AL135926.1"	"AP001605.1"	"LINC00595"	"AC020907.4"	"AC140658.1"	"LINC01849"	"LINC01443"
"AC020907.5"	"AL162727.2"		"LINC00886"	"LINC02180"	"AP001994.2"	"AC092828.1"	"AC134312.1"	"AL135923.1"	"AC022325.2"
"AC016596.1"	"AC092839.1"		"AC091564.7"	"DAB1-AS1"	"MUC12-AS1"	"LINC00588"	"AC133485.7"	"AL512306.3"	"AC090403.1"
"SCP2D1-AS1"	"PTENP1-AS"			"ZNF571-AS1"	"AC079949.6"	"AC093523.2"	"AC005330.1"	"LINC00304"	"AL162464.2"
"AC012615.5"	"AL391557.1"			"AP000350.6"	"AC215217.1"	"AC233296.1"	"AL591368.1"	"AC009113.1"	"AL133279.1"
"AC011558.1"	"AC107871.2"			"AC024337.1"	"AC012414.2"	"GSEC"	"AC006013.1"	"AC120498.4"	"AF111167.1"
"AC084876.2"	"AC188617.1"			"AL035252.3"	"AC093425.1"	"AC007130.1"	"AC108156.1"	"A2ML1-AS2"	"AC010978.1"
"SNHG28"	"TTN-AS1"			"MAP3K14-AS1"	"AL121888.1"	"AC073476.3"	"AP000281.3"	"TUBA3FP"	"LINC02036"
"AL031666.2"	"LINC01908"			"AC092435.2"	"AC022145.1"	"C5orf64"	"LINC00662"	"AC119396.2"	"LINC02121"
"AC020978.9"	"AC051635.1"			"AC034159.2"	"LINC01495"	"LINC00566"	"SH3PXD2A-AS1"	"AC114956.1"	"LINC01817"
"AC012629.2"	"AC009498.1"			"AL049830.3"	"AC112722.1"	"LINC02661"	"AC008114.1"	"AC104982.2"	"AC026471.1"
"AC079331.3"	"AC090589.2"			"LINC02837"	"AL121830.1"	"AC040977.2"	"LINC01790"	"AC008105.3"	"AC074051.4"
"AC004771.2"	"BTG3-AS1"			"AL513317.1"	"AF001550.1"	"AC003001.1"	"AC109492.1"	"AC067863.1"	"AC023194.3"
"AC114947.2"	"PLCG1-AS1"			"AC008264.2"	"AC087855.1"	"AL135999.2"	"LINC02764"	"LINC01271"	"LINC01532"
"AC008761.3"	"AC074254.2"			"ASIC4-AS1"	"AL139351.2"	"LINC01242"	"AC073571.1"	"LINC02646"	"BX322234.1"
"AC018521.4"	"AC011754.2"			"RFPL1S"	"AC006159.1"	"AL139035.2"	"LINC02831"	"RPP38-DT"	"AC007569.1"
"AC010435.1"	"LINC02068"			"AC009315.1"	"AC005291.1"	"AC103681.2"	"LINC01621"	"AC003965.2"	"AC012470.1"
"AL122008.4"	"AL365256.1"			"AP004606.1"	"AC074139.1"	"PICSAR"	"AC073636.1"	"LINC-ROR"	"SNHG12"
"C1QTNF9-AS1"	"AP001783.1"			"AC096576.3"	"THAP9-AS1"	"LINC01766"	"AL606516.1"	"AC009387.1"	"AC069133.1"
"AC087623.3"	"AL449363.2"			"AC092651.2"	"LMO7DN"	"AL161935.3"	"AC107081.2"	"LINC00184"	"AL442071.2"
"LINC00526"	"LINC02306"			"C1RL-AS1"	"AC100834.2"	"AL391834.2"	"FAM74A4"	"CPB2-AS1"	"AC090825.1"
"AC018904.1"	"AC010638.1"			"AC008083.3"	"AC007663.2"	"AP002813.1"	"AL137026.3"	"LINC01668"	"AC022101.1"
"AP001160.1"	"AL121899.1"			"AC091588.3"	"AL022322.2"	"LRP1-AS"	"AF127936.1"	"AC025164.3"	"GNG12-AS1"
"AC068544.2"	"OSTN-AS1"			"AC073325.1"	"AL158151.1"	"AC006064.2"	"AL356275.1"	"AL133279.2"	"AC004080.2"
"AP001496.2"	"SOX5-AS1"			"AC091685.1"	"AC025284.1"	"AC112229.2"	"AP003025.2"	"AC006330.1"	"AL132633.1"
"AC020978.7"	"RP11-403I13.9"			"AL929288.1"	"AC106892.1"	"AC027801.1"	"AC055811.1"	"AC012510.1"	"PABPC4-AS1"
"AC124861.3"	"EFCAB14-AS1"			"FAM182A"	"AF111169.2"	"BARX1-DT"	"AL021408.1"	"AC138420.1"	"AC068725.1"
"LINC01572"	"AL442163.1"			"AL136140.1"	"AC009102.4"	"AC021192.2"	"LINC01941"	"AL590560.5"	"AL157414.1"
"AC000068.1"	"AC124947.1"			"AGBL1-AS1"	"AC008655.2"	"AL590093.1"	"AL035446.2"	"AP005131.3"	"AC005342.1"
"AC021755.2"	"AL138830.1"			"AC018437.2"	"AC010677.2"	"HEXA-AS1"	"AC087863.2"	"AC079907.1"	"FP475955.3"
"LINC01734"	"AC078788.1"			"AL441943.2"	"AC025160.1"	"AP000302.1"	"Z93022.1"	"AC114291.2"	"AC113391.2"
"AC011363.1"	"LOXL1-AS1"			"AC008133.1"	"AC112242.1"	"AC007996.1"	"SOX1-OT"	"AP001029.2"	"AC018541.1"
"AC016738.1"	"AC008840.1"			"CNIH3-AS1"	"LINC02608"	"AC008914.1"	"AP000790.1"	"AC138932.6"	"LINC01712"
"AL008628.1"	"AC008040.1"			"AC067750.1"	"AC097491.1"	"PCOTH"	"AC117460.1"	"AL358472.5"	"AP001001.1"
"AC124861.4"	"AC114321.1"			"AC007132.1"	"AC073052.1"	"LINC01606"	"LINC01953"	"DIO3OS"	"AC236668.3"
"AC092447.5"	"DNM1P35"			"SNHG22"	"LINC01640"	"AL160411.2"	"AL356387.1"	"AC006581.2"	"AC011095.1"
"AC026774.1"	"AC068858.1"			"AC026320.3"	"AC008937.1"	"TNRC6C-AS1"	"AC055860.1"	"AC127540.1"	"LINC00854"
"AP001048.1"	"AL031602.2"			"AC008969.2"	"AP006545.3"	"AC092994.1"	"TP53TG1"	"AC073578.3"	"LINC02051"
"AC129510.2"	"LINC02642"			"ITCH-IT1"	"AC011591.1"	"AC008738.2"	"AL161443.1"	"AL589863.2"	"HSD17B3-AS1"
"AL031600.3"	"AC018558.7"			"AP005901.6"	"AL353612.1"	"PRRT3-AS1"	"AC097501.1"	"AL731563.3"	"LINC00384"
"LINC01672"	"AC034238.2"			"AC020907.1"	"BAIAP2-DT"	"AC055854.1"	"DDX11-AS1"	"MMEL1-AS1"	"FAM66D"
"AC018410.1"	"SSTR5-AS1"			"AC092723.4"	"LINC01148"	"AP003390.1"	"LINC02392"	"AC004596.1"	"AC125618.2"
	"LINC01499"			"AC021180.1"	"AC007877.1"	"AC018647.1"	"AC010907.2"	"AC245427.1"	"LINC02013"
	"AC073225.1"			"AC109361.1"	"LINC00498"	"AC127540.2"	"AC079763.1"	"STX18-AS1"	"FAM13A-AS1"
	"LINC02143"			"AL512658.1"	"AC020934.2"	"AATBC"	"AL136528.1"	"ZNF341-AS1"	"LINC02127"
	"AC010491.2"			"AC034114.2"	"AL589765.1"	"LINC01354"	"LINC01389"	"AC093525.9"	"AC009336.2"
	"AC010105.1"			"C1QTNF1-AS1"	"AC091062.1"	"AC022215.2"	"AL359924.1"	"C2orf91"	"AP006219.3"
	"AC006148.2"			"ACBD3-AS1"	"AL133342.1"	"AL133268.4"	"AC092040.2"	"AC004490.1"	"AC107067.3"
	"AL133383.3"			"AC093835.1"	"AC009060.1"	"AL021920.1"	"AL035411.3"	"AL158829.1"	"AL121885.1"
	"LINC01674"			"LINC02108"	"AL118505.1"	"AC009226.1"	"AL162391.2"	"AC087623.1"	"AC009396.1"
	"AC009119.1"			"AC026495.2"	"AL353615.1"	"AL512380.1"	"TAT-AS1"	"AC069444.1"	"AL512329.2"
	"AC021506.1"			"DLGAP1-AS3"	"AC245060.6"	"AC048341.1"	"AC073957.3"	"SLCO4A1-AS1"	"AC136777.1"
	"AC112719.2"			"LINC02473"	"AL591888.1"	"LINC01013"	"AP002812.2"	"LINC01603"	"AC024270.2"
	"DIAPH3-AS1"			"LINC00663"	"AL392086.2"	"AC078882.1"	"LINC02553"	"AL121956.6"	"AL805961.1"
	"AC007495.1"			"KCNIP1-OT1"	"AL117339.3"	"DLGAP1-AS1"	"AC121764.1"	"AL132981.1"	"AC092745.5"
	"AL355490.3"			"AC021594.2"	"ALKBH3-AS1"	"LINC02274"	"ADAMTS9-AS2"	"AC007601.1"	"AF241725.1"
	"AC093423.2"			"AC012306.4"	"SMIM25"	"AP001029.1"	"AC010997.4"	"AC093824.2"	"AC010632.1"
	"AC105999.1"			"AP000229.1"	"AC105450.1"	"AC027088.2"	"AL359745.1"	"AL133465.1"	"AL451140.1"
	"AC011944.1"			"AL020994.2"	"RP6-206I17.2"	"AC009022.1"	"AL162457.2"	"LINC02320"	"AC025437.3"
	"AC007608.4"			"AC090023.2"	"AL023754.2"	"LINC02043"	"AL133482.1"	"NSMCE1-DT"	"AC022784.2"
	"AC005828.1"			"AC008592.3"	"TTTY1"	"AC106865.2"	"AC082650.2"	"AC004522.6"	"AP003715.1"
	"DPP10-AS1"			"THORLNC"	"AC140125.1"	"LINC02445"	"AL133467.3"	"LINC01695"	"LINC00350"
	"AP006261.1"			"CLDN10-AS1"	"AL049569.1"	"LINC01203"	"AP005271.1"	"AL353593.2"	"AC008703.1"
	"AL355672.1"			"RP11-187C18.2"	"AC027804.1"	"LINC00596"	"MYO18B-AS1"	"AC009244.2"	"AC068733.3"
	"C6orf99"			"AC051619.4"	"AC024559.1"	"AL513548.1"	"AC084024.4"	"AC091078.2"	"AC105393.2"
	"LINC02680"			"AL049557.1"	"LINC01778"	"AP005136.4"	"PINCR"	"AP005899.1"	"AC068058.1"
	"ADGRL3-AS1"			"AC090155.2"	"AC091544.2"	"AC008894.3"	"AC008443.1"	"AC022400.6"	"AL121970.1"
	"AC092802.2"			"AL034428.1"	"AC067945.3"	"LINC01391"	"AC117569.2"	"AP001625.2"	"CHRM3-AS2"
	"AL161941.1"			"AC135895.1"	"AC093326.1"	"LINC01116"	"LINC01932"	"AC007292.2"	"AC005304.3"
	"AL109955.1"			"AC005899.4"	"BMPR1B-DT"	"AL157756.1"	"AC108142.1"	"AC002310.1"	"AL353752.2"
	"LINC00996"			"AGAP11"	"AL354714.1"	"AP000943.2"	"AL391645.1"	"AC136475.3"	"AL390839.2"
	"ARHGEF38-IT1"			"AL359081.1"	"AC020763.4"	"LINC01356"	"KDM4A-AS1"	"AC093903.1"	"LINC02609"
	"AC016903.1"			"AC023034.1"	"AC007920.1"	"AC005329.2"	"LINC00839"	"AC073896.2"	"AL356489.3"
	"AL117378.1"			"LINC01691"	"AC034102.4"	"SMCR5"	"LINC02119"	"AC016644.1"	"AC068993.2"
	"AL451042.2"			"VCAN-AS1"	"AC016751.2"	"AC008945.1"	"AC079466.2"	"AC015909.4"	"AC117373.1"
	"AC111194.1"			"CR769775.2"	"RNASEH1-AS1"	"AC131649.2"	"LINC00308"	"AC027682.2"	"AC023442.3"
	"RP11-327I22.8"			"AL034550.2"	"AC010186.3"	"AC090115.1"	"LINC01106"	"AC003035.2"	"PLCE1-AS1"
	"AC005888.1"			"AC007610.7"	"AC105415.1"	"AL606468.1"	"AL627422.2"	"AC008147.2"	"AC133530.1"
	"SLC12A5-AS1"			"AC099329.1"	"AC020911.1"	"AL390066.2"	"AC097468.2"	"LINC01715"	"TTTY22"
	"AC007998.3"			"LINC00701"	"AL355834.1"	"AL139243.1"	"LINC01755"	"AL021978.1"	"AC078846.1"
	"NBR2"			"MAP3K5-AS1"	"AC092171.3"	"AC027763.2"	"LINC02185"	"AL031656.1"	"AC022690.2"
	"AC023590.1"			"AC064843.1"	"AL162385.1"	"AC020658.7"	"AL365295.2"	"AC011484.1"	"AC139256.3"
	"IPO9-AS1"			"AC118754.2"	"LINC02845"	"AC009554.2"	"LINC01749"	"C7orf65"	"AL138889.1"
	"LINC02797"			"NPSR1-AS1"	"AC138646.1"	"AL592435.1"	"LINC02142"	"AC007191.1"	"AL137230.2"
	"AL450307.1"			"MEIS1-AS2"	"AC082651.1"	"LINC01488"	"GPC5-AS2"	"AC135166.1"	"AC087636.1"
				"LINC00550"	"AL359715.1"	"AL592114.3"	"AC021055.1"	"OGFRP1"	"AC109462.1"
				"AC079610.2"	"AL158214.2"	"AC080132.1"	"LINC01127"	"AL121574.1"	"GOLGA8M"
				"AC018802.2"	"AC112211.1"	"AL035427.1"	"AC128709.2"	"AC011468.1"	"AC002375.1"
				"AC025810.1"	"AC008459.1"	"AL157912.1"	"FILNC1"	"FAM30A"	"CACNA2D1-AS1"
				"LINC01802"	"PRICKLE2-AS3"	"AC120114.3"	"AC010198.1"	"AP002800.1"	"AL135937.1"
				"AP005900.2"	"AC109927.1"	"LINC02709"	"AC005699.1"	"AL160270.1"	"CCDC18-AS1"
				"AC079354.2"	"MIR193BHG"	"AL611929.1"	"LUARIS"	"Z82202.2"	"AC113143.2"
				"AL445989.2"	"AL121759.1"	"LINC00092"	"AZIN1-AS1"	"ALG9-IT1"	"AF222685.1"
				"AC116317.2"	"AC011921.1"	"RP11-517A5.4"	"LINC00511"	"AC090519.2"	"AC109131.1"
				"AP000402.1"	"AC006372.2"	"ZEB1-AS1"	"LINC02145"	"HLA-F-AS1"	"HNF4A-AS1"
				"LINC01825"	"AL583825.1"	"EGILA"	"CEBPB-AS1"	"AL136171.2"	"AC080079.2"
				"AC138907.2"	"AC073842.2"	"AC104051.1"	"PCAT5"	"AC096675.1"	"AL513497.1"
				"AC010733.1"	"AP002433.1"	"AC127496.2"	"AL356094.2"	"AC090377.1"	"AC234782.4"
				"AC009803.1"	"AC006970.2"	"ADAMTSL4-AS2"	"SLC6A1-AS1"	"AL355674.1"	"VPS13B-DT"
				"LINC01332"	"AC019183.1"	"HMGA2-AS1"	"AL596247.1"	"AC008985.1"	"AL049828.2"
				"NCK1-DT"	"AC099482.2"	"FAM222A-AS1"	"AC083836.1"	"LINC02604"	"LINC02160"
				"LINC00411"	"AL929236.1"	"AC016229.2"	"LINC01231"	"CA3-AS1"	"AL590440.1"
				"AC140847.1"	"AC107294.2"	"ARMCX5-GPRASP2"	"AC010974.2"	"PHACTR2-AS1"	"PRKX-AS1"
				"AC117569.1"	"LINC02265"	"LINC01033"	"AC114812.2"	"AC092287.1"	"LINC02236"
				"AC116535.2"	"UBR5-AS1"	"AL022724.3"	"MME-AS1"	"AC008453.2"	"AC022133.2"
				"AL513550.1"	"AL136320.1"	"AC010132.1"	"AC009055.2"	"AC093908.1"	"TEX41"
				"AC093857.1"	"LINC02375"	"AC079921.1"	"AL161756.1"	"AC073655.2"	"LINC00458"
				"AC092813.2"	"AC022816.1"	"AC107068.1"	"AC025034.1"	"KRBOX1-AS1"	"LINC00322"
				"AC121342.1"	"LINC01991"	"AL929601.1"	"AL161757.2"	"LINC01815"	"AC243960.1"
				"LINC01912"	"AC084064.1"	"AC018552.3"	"AL391538.1"	"AL445253.1"	"AC084375.1"
				"AC002094.1"	"AC012531.2"	"AC011824.3"	"AC092114.1"	"LINC02481"	"LINC01029"
				"AC097375.1"	"AC004884.2"	"Z99129.3"	"KCNMA1-AS3"	"AL365361.1"	"AL157388.1"
				"AC093796.1"	"AC090844.2"	"LINC01750"	"LINC01361"	"AP001107.3"	"LA16c-83F12.6"
				"AC008937.2"	"LINC01546"	"ZNF436-AS1"	"LINC02411"	"AC099343.4"	"AL121790.2"
				"LINC02772"	"AC008060.3"	"AC090515.5"	"AC244100.3"	"AP000345.1"	"AC012174.1"
				"AC078785.2"	"AC096996.3"	"AC009088.2"	"PRC1-AS1"	"AL121929.4"	"AC093802.1"
				"AL392086.3"	"AP003783.1"	"KRTAP5-AS1"	"AC012485.3"	"LINC01137"	"AC091151.7"
				"LINC01997"	"LINC00920"	"AC245033.4"	"AC136431.1"	"AC010531.5"	"AC026391.1"
				"AL121885.2"	"AC087612.1"	"AC073130.2"	"EMX2OS"	"AC104532.2"	"AC008549.1"
				"SLC8A1-AS1"	"AC010210.1"	"AC016168.1"	"AL445218.1"	"AL591895.1"	"LINC02139"
				"AC087386.2"	"AC009135.1"	"AC016588.2"	"AC008781.1"	"AL135818.1"	"IL12A-AS1"
				"AC000065.1"	"AC016587.1"	"AC011491.2"	"LINC02354"	"SNHG8"	"POU6F2-AS2"
				"AC090826.1"	"AC025244.2"	"LINC01277"	"LNX1-AS2"	"AC079760.2"	"AC017099.2"
				"AC022915.1"	"AC016597.2"	"LINC02253"	"AC007106.2"	"AC018628.2"	"AL139275.1"
				"AL355481.1"	"LINC01538"	"AC100835.1"	"AP000897.2"	"AL512590.3"	"AC083902.1"
				"LINC01120"	"IGSF21-AS1"	"AL353689.3"	"AC243829.1"	"ZBTB20-AS3"	"UPP2-IT1"
				"AL391477.1"	"AC079154.1"	"Z69667.1"	"AL035530.1"	"AP003396.3"	"RP11-118H15.1"
				"AC093206.1"	"LINC01927"	"ZNF529-AS1"	"AC096631.1"	"AC012615.2"	"AC117383.1"
				"AC022336.2"	"LINC02873"	"INSYN1-AS1"	"AC007347.1"	"AL133329.1"	"AC021078.1"
				"LINC01756"	"AC022098.1"	"LINC00111"	"AC126323.2"	"AC008268.1"	"AC012354.1"
				"AC016229.1"	"LINC00838"	"AL390066.3"	"AL354897.1"	"TMEM92-AS1"	"AL450423.1"
				"AL118508.1"	"AC084116.2"	"AC129510.1"	"AC109129.1"	"AP004550.1"	"AL353586.1"
				"MIR133A1HG"	"AC073896.4"	"AC009065.3"	"LINC02014"	"LINC02289"	"RP11-327I22.4"
				"RXYLT1-AS1"	"AL022324.4"	"AC009962.1"	"AL031590.1"	"LIPC-AS1"	"AC008883.2"
				"AC117480.1"	"AL355981.1"	"SMIM10L2B-AS1"	"ELOVL2-AS1"	"AL591742.2"	"AC022364.1"
				"AL512603.1"	"AC024559.2"	"GCSIR"	"LINC02471"	"AC073525.1"	"AC243829.2"
				"AC015660.2"	"BX293535.1"	"AL031283.1"	"AL035696.3"	"AC104304.3"	"AC100802.1"
				"AC017028.1"	"AC073316.3"	"AC013451.2"	"AC104257.1"	"AP006333.3"	"LINC02810"
				"AC122707.1"	"AC114296.1"	"AC008652.1"	"AC005772.1"	"AC128687.2"	"AL844175.1"
				"AC069549.1"	"AC011374.1"	"AC008403.2"	"AL365204.1"	"AC074135.2"	"AL512604.3"
				"AC026797.1"	"AL159156.1"	"AL359682.1"	"AL513321.2"	"AP001010.1"	"AL133153.2"
				"AC023490.4"	"ERVH-1"	"AP000866.2"	"LINC01221"	"AL391560.1"	"LINC00520"
				"LINC01911"	"LINC01578"	"AL035443.1"	"SNHG27"	"AC005197.1"	"AC078906.1"
				"AC097478.3"	"AC006974.1"	"IRF1-AS1"	"AC138904.1"	"FOXD3-AS1"	"LINC01491"
				"AL513188.1"	"AL139002.1"	"LINC01278"	"AC098850.4"	"AC108863.2"	"AC089983.2"
				"AL139300.2"	"Z95115.2"	"AC009019.2"	"LINC02259"	"AL118511.1"	"AL157378.1"
				"AL356747.1"	"AC055855.3"	"AQP4-AS1"	"AC107463.1"	"LINC02809"	"AC021504.1"
				"AC103858.3"	"AP003721.1"	"LINC00840"	"AL158058.1"	"LINC01180"	"AL450345.2"
				"FAM74A1"	"AL356481.1"	"AC079336.1"	"AC008852.1"	"AL161781.2"	"LINC01983"
				"AP001120.5"	"LINC02092"	"LINC02611"	"AC000372.1"	"AL133373.2"	"AL606970.2"
				"AL162384.1"	"AL137186.2"	"AC104051.2"	"MYO3B-AS1"	"AC002472.1"	"AC138057.1"
				"AC114781.2"	"AL583852.1"	"AC092747.1"	"AC005487.1"	"LINC01252"	"AC064802.1"
				"CREB3L2-AS1"	"AC024224.2"	"AC139720.2"	"LINC01107"	"AC009090.1"	"AL133419.1"
				"AC138207.9"	"AC112482.3"	"AC024610.1"	"AC007881.2"	"AC090983.1"	"LINC02499"
				"AC023824.3"	"AC091979.1"	"AC027088.1"	"LINC01215"	"AC099494.2"	"AC079460.2"
				"AC091588.1"	"STARD7-AS1"	"AC048380.2"	"LINC02824"	"RMRP"	"AC004988.1"
				"LINC00911"	"LINC01521"	"AL160313.3"	"AC016598.1"	"AL137800.1"	"AC008758.2"
				"AC137735.1"	"AC138649.1"	"LILRB1-AS1"	"AC005597.1"	"AC079760.1"	"AL158828.1"
				"NRAV"	"AC113618.2"	"DNMBP-AS1"	"CPEB2-DT"	"AP006623.1"	"BX004807.1"
				"AC060780.1"	"LINC02701"	"AL035661.2"	"SRD5A3-AS1"	"AC010809.1"	"AC015878.1"
				"AC092059.1"	"AC055878.1"	"LINC02175"	"AC116667.2"	"AC005599.1"	"AP001021.3"
				"AC138035.2"	"AC009950.1"	"AL358472.3"	"AC010761.2"	"AC007223.1"	"AC008250.1"
				"MARCHF11-AS1"	"AL732509.1"	"FRMD6-AS2"	"MIR1-1HG"	"AC089998.4"	"SPANXA2-OT1"
				"AL138731.1"	"AL358613.3"	"FLG-AS1"	"LINC02516"	"AC126544.2"	"AC234582.2"
				"ITGB2-AS1"	"MRGPRF-AS1"	"ARHGAP15-AS1"	"AL513220.1"	"AP001372.2"	"AC025180.1"
				"AGBL4-AS1"	"AC010327.8"	"AL359198.1"	"AL160412.1"	"AC092375.2"	"AC108451.1"
				"ZRANB2-AS1"	"LINC02690"	"AC011498.6"	"AC022276.1"	"LINC02730"	"AC004882.2"
				"AC068254.1"	"AC002428.1"	"AC096531.2"	"AC118757.1"	"RBM26-AS1"	"AL162386.2"
				"AC005519.1"	"AL139423.1"	"LINC02677"	"LINC00618"	"AC012213.2"	"AL445588.1"
				"AP002852.1"	"LINC01269"	"AC015712.6"	"AC104964.1"	"AC098820.4"	"LINC00229"
				"BX664718.1"	"AC067852.1"	"LINC01651"	"LINC02757"	"AC020604.1"	"AC024270.5"
				"AC009228.1"	"AC087242.1"	"AC023483.1"	"AC009019.1"	"AC087565.1"	"AC008517.1"
				"LINC00470"	"AC008966.1"	"AC099482.1"	"AC021127.1"	"TSPEAR-AS2"	"AC130456.2"
				"PKP4-AS1"	"AC108488.3"	"AC011912.1"	"AL022476.1"	"AP002761.2"	"LINC01947"
				"AL603839.3"	"AC026320.1"	"AC010175.1"	"CYP4A22-AS1"	"AL358334.2"	"LINC02385"
				"AC099518.3"	"AC021698.1"	"AL669831.7"	"AC011445.1"	"LINC02435"	"AC084864.2"
				"AC012568.1"	"AL079303.1"	"AL035078.2"	"AC084361.1"	"LINC01460"	"P3H2-AS1"
				"AP001439.1"	"AC008700.1"	"MIR4458HG"	"AL356056.2"	"CYP51A1-AS1"	"LINC01031"
				"AC089999.3"	"LINC02787"	"AC139887.1"	"AC068408.2"	"AL358777.3"	"AC007679.2"
				"AC105384.1"	"AC009154.1"	"AL669830.2"	"LINC01010"	"AC067969.1"	"LINC02483"
				"AC011365.3"	"LINC01579"	"AC102797.1"	"LINC02364"	"AC018809.2"	"AC123023.1"
				"AC022733.1"	"AC023347.1"	"MYOM3-AS1"	"AC096669.1"	"AC090197.1"	"HAGLR"
				"AP001198.1"	"LINC01017"	"AC002069.2"	"AL360091.3"	"A2M-AS1"	"AC007527.2"
				"AC005740.5"	"LINC00943"	"BCAR4"	"AC104211.2"	"AC002480.1"	"AP003486.2"
				"AL132656.2"	"AC009623.3"	"AL049747.1"	"AL158817.1"	"AC004846.2"	"AP002765.1"
				"AC026433.1"	"AP003110.1"	"HYI-AS1"	"LINC02271"	"AC008761.2"	"AC130895.1"
				"AC023481.1"	"AC092637.1"	"AC092849.2"	"AC107391.1"	"AL078581.3"	"LINC02747"
				"AC011524.2"	"AL356056.1"	"LINC02664"	"AC080162.1"	"AL160236.2"	"AL117190.2"
				"DLX6-AS1"	"AC079226.2"	"AC092070.4"	"AP001999.2"	"AC008105.1"	"AC012506.4"
				"AL357054.2"	"LINC02102"	"PHACTR3-AS1"	"AF107885.2"	"AC114776.1"	"AL049874.3"
				"AC006019.3"	"AC015468.1"	"AC016876.3"	"AC008080.4"	"AC004233.1"	"ECI2-DT"
				"AC092614.1"	"AC011933.4"	"AL355870.2"	"AC023503.1"	"AC074257.2"	"AC079910.1"
				"AC112253.2"	"FAM66A"	"AC004408.1"	"LINC00581"	"LMNTD2-AS1"	"GTF3C2-AS1"
				"LINC01822"	"AC024651.3"	"AL391560.2"	"CNTFR-AS1"	"AC022532.1"	"MIR31HG"
				"AC007342.4"	"AL022313.2"	"AP003170.3"	"Z98884.1"	"AC148477.10"	"AC025183.1"
				"AC025580.2"	"AC078993.1"	"HCG21"	"LINC00310"	"AP001094.3"	"AL008730.1"
				"AL009178.3"	"AC011379.2"	"AL138831.3"	"AC022387.2"	"AC239799.1"	"LINC02342"
				"LINC01704"	"AC009093.10"	"AC079921.2"	"LINC01846"	"LINC02463"	"RP11-40F8.2"
				"AC106818.2"	"LINC02689"	"LINC00323"	"AL133405.2"	"WASF3-AS1"	"AC009084.1"
				"AC008869.1"	"AC024592.2"	"AC093577.2"	"RP11-187C18.5"	"AP001107.5"	"LINC00412"
				"AC018802.1"	"AL445207.1"	"AC130448.1"	"AL135910.1"	"AC022217.3"	"AP001085.1"
				"BAALC-AS1"	"AL627443.1"	"AC018953.2"	"AC021573.1"	"AP000892.3"	"AC010273.2"
				"AC025442.2"	"LINC02371"	"AC093627.3"	"CNTNAP2-AS1"	"MIR4527HG"	"SFTA1P"
				"ELDR"	"LINC00174"	"PAQR9-AS1"	"SAMSN1-AS1"	"LINC01740"	"AC024075.3"
				"AC090365.1"	"SMC2-AS1"	"AL022311.1"	"TCL6"	"FAM85B"	"FAM66B"
				"AL121932.2"	"LINC00507"	"AL513523.6"	"LINC02125"	"AC010883.1"	"LINC02040"
				"UCA1"	"AC004477.1"	"LINC02813"	"LINC00705"	"LINC02447"	"PCAT7"
				"LINC02720"	"AC114498.1"	"AC087762.2"	"COL4A2-AS2"	"AC079316.2"	"AC135586.2"
				"AL096869.2"	"AC073848.1"	"AC006148.1"	"AL356753.1"	"AL133410.1"	"AC004066.1"
				"AC130324.2"	"AC064799.2"	"AC008731.1"	"LINC01198"	"AC079915.1"	"LINC00207"
				"NKAIN3-IT1"	"CLLU1"	"AL365273.1"	"LINC01429"	"AC130686.1"	"LINC02228"
				"AL353743.2"	"LINC01251"	"PSMD6-AS1"	"AC018511.2"	"AC093512.1"	"RERE-AS1"
				"AC007326.2"	"AC061992.2"	"AC010378.2"	"AC104984.3"	"AL139260.1"	"AC108676.1"
				"AC138356.3"	"PCYT1B-AS1"	"LINC01342"	"AL109955.2"	"AL031058.1"	"AC083837.1"
				"FAM198B-AS1"	"TM4SF1-AS1"	"AC008635.2"	"AC096747.1"	"AC243312.1"	"LINC02135"
				"AC089985.2"	"AC136944.1"	"AC124862.1"	"CARNMT1-AS1"	"AC073487.1"	"AL136131.2"
				"AC093928.1"	"AC006112.1"	"AC130888.1"	"AC027097.2"	"LINC02808"	"LINC00574"
				"AL162731.1"	"BFSP2-AS1"	"AC135050.4"	"AP001341.1"	"AC093866.1"	"AC005548.1"
				"LINC02031"	"AC008278.2"	"AL050344.1"	"LRRC52-AS1"	"AC091100.1"	"AC096536.3"
				"AL591135.2"	"AC011444.3"	"AC027607.1"	"LINC00381"	"AC093484.2"	"PANCR"
				"AL352984.1"	"AC012291.3"	"MRPL20-AS1"	"AC093655.1"	"BACE1-AS"	"AL161893.1"
				"EAF1-AS1"	"VAC14-AS1"	"AC005394.2"	"AC093083.1"	"AL512356.5"	"AC092118.1"
				"AC009505.1"	"AC025188.1"	"MCM8-AS1"	"AC015908.2"	"AL049795.2"	"AC112484.1"
				"LINC00423"	"TTTY2"	"AC069277.1"	"LINC02497"	"LINC00523"	"AC090138.1"
				"BLACE"	"AL049749.1"	"AC009107.2"	"AC245123.1"	"AC012360.3"	"AC022973.5"
				"AL138740.1"	"FAM53B-AS1"	"AC005996.1"	"AC073359.2"	"AL133467.2"	"AL512358.1"
				"LINC02857"	"RORA-AS2"	"AC022382.2"	"COLCA1"	"AL445205.1"	"AC011897.1"
				"AC062021.1"	"AP001043.1"	"AC117500.6"	"AC016598.2"	"AC015818.8"	"AC114550.1"
				"AL355472.2"	"LINC02251"	"Z98885.3"	"PAX8-AS1"	"AL359313.1"	"AC055788.1"
				"MIATNB"	"AC009163.1"	"AC102953.2"	"LINC02309"	"AL392046.1"	"AL590483.1"
				"LINC01152"	"AC100778.1"	"AL606970.3"	"RP11-347K2.2"	"AC015909.2"	"AL137786.3"
				"LINC01688"	"AC009518.1"	"AC008750.4"	"LINC01929"	"AC007786.3"	"AC096554.1"
				"AC002383.1"	"AP001025.1"	"AC114810.1"	"TBX18-AS1"	"AC231981.1"	"AC007527.1"
				"AC092802.4"	"AC009142.1"	"CKMT2-AS1"	"AL031275.1"	"AC104667.2"	"AL157895.2"
				"AC041005.1"	"LINC02167"	"LINC01043"	"AC104695.2"	"AC073127.1"	"AC025419.1"
				"AL359538.1"	"AP003973.3"	"AL162258.1"	"LINC01823"	"AL589684.1"	"AC011379.1"
				"AC007098.1"	"AL355870.1"	"AC015871.4"	"SKAP1-AS1"	"AL139819.1"	"LINC00692"
				"AL049637.1"	"OPA1-AS1"	"LINC00402"	"GABPB1-AS1"	"AL022332.1"	"TAF1A-AS1"
				"AL357833.1"	"AL353576.1"	"AC136489.1"	"AC116003.1"	"AC004828.2"	"AC025434.1"
				"AL391869.1"	"RP11-95K23.3"	"FAM181A-AS1"	"AC104809.2"	"AL033528.3"	"AC110285.3"
				"CACNA1C-IT3"	"AC026991.2"	"AC034213.1"	"LINC01675"	"AC025171.3"	"AL136040.2"
				"LINC01182"	"TMEM108-AS1"	"HOTAIR"	"UBA6-AS1"	"AC024592.1"	"AP002957.1"
				"AFDN-DT"	"AL157827.2"	"FO393414.3"	"AC074052.2"	"AL359076.1"	"AC107241.1"
				"AL355613.1"	"NECTIN1-AS1"	"AC131953.3"	"AC062028.1"	"AC004825.3"	"AC005828.2"
				"LRIG2-DT"	"LINC02702"	"AC091180.5"	"AC007513.1"	"AL049836.2"	"AC007610.3"
				"AC099535.2"	"AC005899.5"	"AC012640.4"	"DLEU2"	"KCNJ2-AS1"	"AL583829.1"
				"IGF2-AS"	"LINC02037"	"AL592424.1"	"AC091153.2"	"AL157400.4"	"GACAT1"
				"AC009803.2"	"AL138957.1"	"AC010163.3"	"AC025809.1"	"LINC02166"	"AC008572.1"
				"AL136366.1"	"AC131568.1"	"AC022405.1"	"AL139317.5"	"AL450998.2"	"AC066612.2"
				"AC091820.1"	"AC016813.2"	"LINC01615"	"BX088723.1"	"AC103809.1"	"AC092634.4"
				"ZNRF3-IT1"	"AC004231.1"	"AL121992.1"	"AC099788.1"	"AC007952.6"	"LINC02104"
				"AL135785.1"	"LINC01476"	"AC008957.1"	"AC068075.1"	"AC008760.2"	"AL157832.2"
				"AC074286.1"	"AC131280.1"	"AC138123.2"	"AL354916.2"	"AC027129.1"	"AC110491.2"
				"AC007450.1"	"LSAMP-AS1"	"AC115284.2"	"LINC02052"	"AC128709.3"	"AC022903.1"
				"AC025187.1"	"AC113346.1"	"FSIP2-AS2"	"AP001574.1"	"CFAP44-AS1"	"AF064866.1"
				"AL353801.2"	"LINC01583"	"HCG11"	"LINC02220"	"AP001160.4"	"AC138907.7"
				"AC084866.2"	"EPHA5-AS1"	"IGF2BP2-AS1"	"AC134043.2"	"ZNF350-AS1"	"AC012613.2"
				"AC138907.3"	"AC010457.1"	"AC008406.3"	"AC073130.1"	"AC115284.1"	"LINC02509"
				"AC105411.1"	"AL096870.10"	"AC015660.1"	"AL033504.1"	"CAMTA1-DT"	"AL031768.1"
				"PPIC-AS1"	"AL358452.1"	"AL353135.2"	"AC110023.1"	"AC005225.3"	"AC138956.1"
				"LINC01856"	"AL158210.1"	"AC016876.4"	"AP001208.1"	"ATXN1-AS1"	"AC079305.4"
				"LINC01859"	"LINC02297"	"AC007619.1"	"AC116563.1"	"AC027801.5"	"Z95118.2"
				"AL358394.1"	"LINC01958"	"AC083870.1"	"LINC00652"	"AL590648.2"	"AC026787.1"
				"AC091163.1"	"AC089987.2"	"AC009065.5"	"NAALADL2-AS2"	"LINC00847"	"LINC01582"
				"AC078865.1"	"AL358117.1"	"LINC02124"	"AC004158.1"	"AL021707.1"	"AC113355.1"
				"GPR158-AS1"	"RP11-206L10.3"	"AL121977.2"	"AC108681.1"	"AL109936.8"	"AC005100.1"
				"WAC-AS1"	"LINC02621"	"SIRPG-AS1"	"AC006994.1"	"AL138716.1"	"LINC02060"
				"AL049651.1"	"AP000879.2"	"LINC00599"	"AC073316.1"	"FAM201A"	"AC091544.5"
				"AC125421.2"	"AP003555.2"	"AC027045.3"	"UXT-AS1"	"AC011500.3"	"AC068616.3"
				"LINC00955"	"LINC02444"	"AL359183.1"	"AL691520.1"	"AC093525.4"	"AL133395.1"
				"AC090503.2"	"AC046158.1"	"ERICH6-AS1"	"AC009630.1"	"AC008761.1"	"Z93403.1"
				"LINC02270"	"AC005920.2"	"RP5-1042I8.7"	"AC008763.1"	"LINC02874"	"LINC02025"
				"LINC02538"	"AC005845.1"	"AC018946.2"	"AC015911.11"	"AC079322.1"	"AL137779.2"
				"AC092329.1"	"AC114964.2"	"AC002377.1"	"ADORA2A-AS1"	"AC068587.4"	"AC068707.1"
				"AC027117.1"	"AC114401.1"	"AC079336.2"	"AC022440.1"	"AC005823.1"	"LINC01411"
				"AC027601.2"	"AC078874.1"	"AC091073.2"	"AL121988.1"	"AC005261.3"	"MIR155HG"
				"AC105290.1"	"AC104035.1"	"AC027309.1"	"AC015911.3"	"AC105935.2"	"DISC1-IT1"
				"BAALC-AS2"	"AC013275.1"	"AC118755.2"	"AC005090.1"	"AL031686.1"	"AL451127.2"
				"AC011751.1"	"FAM245A"	"AC130456.3"	"LINC02174"	"LINC02395"	"AC003086.1"
				"AC105916.2"	"AC091178.2"	"AC021744.1"	"AC027097.1"	"LINC02648"	"AL158154.3"
				"AC245187.2"	"AL157395.1"	"AC007336.1"	"LINC02550"	"AC007780.1"	"LINC00430"
				"AC084026.1"	"LINC02587"	"CACTIN-AS1"	"LINC01082"	"Z70719.1"	"RNF144A-AS1"
				"LINC02721"	"AC026956.2"	"AC244502.3"	"LINC02238"	"AC104447.1"	"AC068643.2"
				"AL691447.2"	"AC005726.4"	"WAKMAR2"	"AP000755.1"	"AC093382.1"	"AC092567.1"
				"PCCA-AS1"	"LINC02293"	"AC007406.2"	"SMIM2-AS1"	"AP005482.3"	"LINC02628"
				"AP005328.1"	"IL20RB-AS1"	"AC092809.3"	"SUCLG2-AS1"	"P4HA2-AS1"	"SPAG5-AS1"
				"RBM15-AS1"	"PTPRD-AS1"	"AL357054.4"	"AC008406.2"	"AC015909.1"	"LINC01056"
				"AC022540.1"	"LINC02631"	"DANT2"	"ITFG1-AS1"	"LINC01664"	"LINC00426"
				"LINC00317"	"AC116158.3"	"LINC02198"	"AP001109.1"	"AL358472.2"	"AP002784.1"
				"LINC01591"	"AC066595.2"	"AC025259.1"	"LINC02062"	"DDX39B-AS1"	"LINC01446"
				"AC005091.1"	"LINC00884"	"AC006277.1"	"AC073172.1"	"AC046158.3"	"AC000061.1"
				"HIF1A-AS1"	"AC008443.9"	"AC011405.1"	"DSCR9"	"SYP-AS1"	"AC069287.3"
				"AL138773.1"	"AC093911.1"	"RP11-932O9.10"	"LINC01115"	"AC133961.1"	"TTTY4"
				"AC007728.1"	"EPN2-AS1"	"AL139424.2"	"AC024475.3"	"AC002558.2"	"PLAC4"
				"PGR-AS1"	"MIR7-3HG"	"LINC01273"	"AC109454.3"	"LIF-AS1"	"AC126121.2"
				"AC068506.1"	"AC093627.1"	"AC092119.2"	"LINC02470"	"AL035415.1"	"FAM242D"
				"AC015522.1"	"AL033380.1"	"AC135782.2"	"LINC02703"	"AL138962.1"	"C3orf67-AS1"
				"AC136944.2"	"LINC01592"	"AC004623.1"	"MANCR"	"HHIP-AS1"	"TBL1XR1-AS1"
				"AC087273.2"	"AC011753.2"	"AC092296.2"	"AC109635.7"	"AL121899.3"	"AC108515.1"
				"AC012078.2"	"AC003005.2"	"LINC02593"	"AL109615.2"	"AP003086.2"	"AC023632.2"
				"AC005696.4"	"AC091982.1"	"LINC00987"	"AL109837.3"	"AP002762.2"	"NCAM1-AS1"
				"CRPPA-AS1"	"XXbac-B33L19.3"	"AC011773.3"	"AC012462.1"	"AL645728.1"	"AL591428.1"
				"AC018647.3"	"LINC02109"	"LINC01267"	"AL162586.2"	"AP000462.3"	"LINC01104"
				"AC090340.1"	"AC068442.1"	"AL354993.1"	"APOBEC3B-AS1"	"AC004943.1"	"AC021220.2"
				"AC061975.6"	"AC127526.2"	"DLGAP1-AS5"	"AC092979.2"	"AL356310.1"	"AC006059.5"
				"AC044802.1"	"AC109517.1"	"Z97055.2"	"AC068473.1"	"AC009237.14"	"BZW1-AS1"
				"AC010983.1"	"AC104088.2"	"LINC00974"	"AC091769.2"	"AC125611.4"	"LINC00242"
				"AC019117.3"	"AC011467.3"	"AC109642.1"	"AC008696.2"	"IQCH-AS1"	"AC110790.1"
				"AC010086.3"	"MYOSLID"	"AC019186.1"	"AC091691.3"	"AC244093.3"	"SNCA-AS1"
				"LINC00469"	"AC005682.2"	"AL450992.3"	"AC006296.3"	"AC012508.3"	"AC005725.1"
				"AC108477.2"	"AC087341.1"	"AL031282.2"	"LINC00114"	"POLH-AS1"	"AC093277.1"
				"LINC01853"	"CASC18"	"AC040169.4"	"AC026369.3"	"AC110813.1"	"LINC01539"
				"AC002066.1"	"LINC01564"	"CCR5AS"	"AC009432.2"	"AC131210.1"
				"LINC02848"	"AL354950.3"	"AC092811.1"	"AC016553.1"	"AP000944.1"
				"AC025431.1"	"AC136285.3"	"HDHD5-AS1"	"AC091151.2"	"AP003059.1"
				"FO393418.1"	"AC068025.2"	"AL049646.1"	"MIR663AHG"	"TMEM147-AS1"
				"AC090193.1"	"SLC25A25-AS1"	"AC068196.1"	"AC145343.1"	"AC005943.2"
				"AL450326.3"	"AL691515.2"	"AC011511.2"	"AC068875.1"	"AC004232.1"
				"LINC02527"	"AC026495.1"	"AC137590.1"	"THRB-IT1"	"AP006621.3"
				"AL451065.1"	"AC016727.1"	"SEMA6A-AS1"	"AC024941.2"	"AC123768.1"
				"NCOA7-AS1"	"LUNAR1"	"AC011416.3"	"LINC02337"	"AC112236.1"
				"AC011997.2"	"AC093323.2"	"AC099668.1"	"LINC01977"	"CISTR"
				"LINC01229"	"AF241728.2"	"AC096759.1"	"AC002451.1"	"AC022893.2"
				"AL356737.2"	"AC003684.1"	"AL592463.1"	"AC090371.2"	"LINC02620"
				"AC006455.8"	"HTT-AS"	"THRB-AS1"	"AP002793.1"	"AC005224.3"
				"AC003101.1"	"LINC02437"	"AC073263.1"	"LINC01014"	"LINC02567"
				"DTD1-AS1"	"AC106038.1"	"AC011442.1"	"AC103858.1"	"AC005329.1"
				"AC099344.3"	"AP001775.2"	"AL022341.1"	"AC026347.2"	"GRTP1-AS1"
				"LINC01761"	"AL451070.1"	"AC121247.2"	"AL357139.2"	"AL162231.2"
				"AC005052.2"	"AC068481.1"	"AC022872.1"	"AC096637.2"	"DNAH10OS"
				"AP002802.1"	"LINC02024"	"AC099791.3"	"AC084024.3"	"AC244153.1"
				"AP000235.1"	"AC004828.1"	"AL391095.3"	"AP000857.2"	"PPP2R2B-IT1"
				"LINC02066"	"AL445928.2"	"AC068338.3"	"AL158038.1"	"AC020917.2"
				"AC011287.2"	"AC243772.2"	"AC004147.3"	"LINC00392"	"HMBOX1-IT1"
				"AL109761.1"	"AP001037.1"	"AC006547.3"	"AC009081.1"	"AL358075.2"
				"LINC02452"	"LINC02207"	"LINC00899"	"PSMA3-AS1"	"SAP30-DT"
				"AC015468.3"	"AC092943.2"	"AL713852.1"	"LINC01824"	"LINC00200"
				"LINC01333"	"LNCNEF"	"AC008569.1"	"LINC00326"	"AC136469.2"
				"Z98257.2"	"AC117503.5"	"AC093772.2"	"AC100800.1"	"BSN-AS1"
				"AL137224.1"	"NRG1-IT3"	"AP002954.2"	"AL449403.3"	"AC023830.2"
				"LINC00278"	"AC026462.3"	"AC108050.1"	"AC090618.1"	"AL645507.1"
				"AC010754.1"	"AL391097.3"	"AL359979.1"	"AC008679.1"	"AL583810.2"
				"AC107057.1"	"SP2-AS1"	"AC091053.1"	"LINC01147"	"AC004865.2"
				"AL845472.2"	"AL353740.1"	"CYP1B1-AS1"	"SNHG4"	"RASGRF2-AS1"
				"AL021328.1"	"AL121821.2"	"PSD2-AS1"	"DOCK4-AS1"	"AC073115.1"
				"AC107220.1"	"AC025766.1"	"AC240565.4"	"AL132718.1"	"AC016588.1"
				"AL133284.1"	"AP000722.1"	"ZNF528-AS1"	"AL591074.2"	"GMDS-DT"
				"AC079209.1"	"FAM87B"	"NEUROG2-AS1"	"AC009468.1"	"AP000873.3"
				"LINC00635"	"AL365434.1"	"AC006062.1"	"AP003100.1"	"LINC02570"
				"AC008443.2"	"AL132801.2"	"AL078599.3"	"AP001922.5"	"AP002381.2"
				"AL160262.1"	"AC134312.4"	"LINC02136"	"KCNQ5-AS1"	"AC100871.2"
				"AC009961.1"	"ID2-AS1"	"AC010092.1"	"WDFY3-AS1"	"AC073046.1"
				"LINC02833"	"AC242022.1"	"AL132657.2"	"AC091953.1"	"NCKAP5-IT1"
				"EML4-AS1"	"LINC02290"	"LINC01133"	"AC007319.1"	"AC022413.3"
				"LINC02821"	"AC004528.2"	"SPART-AS1"	"AC092435.1"	"RP11-87H9.3"
				"AC073548.2"	"AC026979.1"	"AC244517.8"	"AC016526.2"	"HIPK1-AS1"
				"AC024230.1"	"AP001021.2"	"AL353708.2"	"AC046130.2"	"AC108075.1"
				"AL133268.3"	"LINC02640"	"AC021491.2"	"LINC00649"	"AC107214.1"
				"AC099794.1"	"AC006348.1"	"AC016831.6"	"AL592466.1"	"AL356309.1"
				"WARS2-IT1"	"AL592494.1"	"GACAT2"	"AL663058.2"	"AL021918.3"
				"AC084082.1"	"LINC01485"	"LINC02048"	"LINC01216"	"AC004771.4"
				"AL354833.2"	"AC037441.1"	"AC092845.1"	"DPYD-IT1"	"NCBP2-AS1"
				"AC076968.1"	"SNHG5"	"AC010168.1"	"LINC01517"	"AC022118.1"
				"LINC02699"	"LINC01533"	"ZNF295-AS1"	"CADM3-AS1"	"AC080038.2"
				"AC087672.2"	"AL669970.1"	"AL356157.3"	"RP11-484P15.1"	"AP002992.1"
				"MIR122HG"	"AC110491.3"	"AL009181.2"	"AC007922.4"	"AC092723.1"
				"LINC01307"	"LINC02070"	"FOXN3-AS2"	"AL021877.2"	"LINC00642"
				"AC116407.4"	"AL359538.3"	"ZNF630-AS1"	"LINC01095"	"AC015727.1"
				"AP003108.1"	"AC000113.1"	"AL022316.1"	"AC025475.1"	"AC008663.2"
				"LINC01087"	"AC084083.1"	"RUSC1-AS1"	"ZBED3-AS1"	"AC018629.1"
				"AC034223.1"	"AL109659.1"	"AC004797.1"	"LINC02855"	"AC022413.2"
				"AC025774.1"	"CASC17"	"AL390763.1"	"LINC00658"	"AF131216.1"
				"AC016722.2"	"AC007879.1"	"PAXBP1-AS1"	"AC011313.1"	"AL163872.1"
				"FOXP4-AS1"	"DNAAF4-CCPG1"	"AL360178.1"	"FAM245B"	"LINC01482"
				"LINC00377"	"AC016526.4"	"RNF213-AS1"	"LINC02182"	"AP006259.1"
				"AL354824.2"	"AC133485.5"	"DHRS4-AS1"	"LINC01895"	"TSBP1-AS1"
				"AC004921.2"	"AC097658.3"	"GAPLINC"	"AC135012.3"	"LINC02568"
				"AL080276.2"	"AC025614.3"	"AC012615.6"	"AP001116.1"	"Z82217.1"
				"LINC02504"	"AC007389.3"	"AC015961.1"	"AL008638.2"	"SLC25A5-AS1"
				"AC091906.1"	"AL590235.1"	"AC079612.1"	"AL442067.3"	"TMCC1-AS1"
				"WDFY3-AS2"	"LINC02788"	"NPHP3-AS1"	"AC005050.1"	"AL445471.1"
				"AC096589.2"	"AL161937.1"	"AL157371.2"	"AC105430.1"
				"AC055716.3"	"AP003718.1"	"AP002840.1"	"AC114763.1"
				"AC007652.1"	"AL358216.1"	"AC004830.2"	"AC006299.1"
				"AL353770.4"	"AL353807.5"		"LINC02469"
				"AC010478.1"	"Z82186.1"		"AL353572.4"
				"AC017104.1"	"LINC02449"		"AP003548.1"
				"AL845472.1"	"AC092941.1"		"LINC02383"
				"AP003398.2"	"ZNF667-AS1"		"AC010285.3"
				"AC026355.3"	"AC137579.1"		"AC069431.1"
				"AC064852.1"	"ACTA2-AS1"		"AC091198.1"
				"AL132775.1"	"AP003469.2"		"AC131094.1"
				"AC021355.1"	"AL354864.1"		"AC007381.1"
				"AC079779.1"	"AL157413.1"		"AC104803.1"
				"AL158168.1"	"Z98885.2"		"LINC00559"
				"AC104819.3"	"AC027128.1"		"LINC01132"
				"AL590666.2"	"C3orf35"		"AC116666.1"
				"SPATA8-AS1"	"AC009133.3"		"LINC02698"
				"GATA6-AS1"	"IDH2-DT"		"AC005609.1"
				"AC068408.1"	"MARCHF10-DT"		"AC013402.3"
				"FAM224A"	"AC090627.1"		"LINC00922"
				"AC016700.2"	"AC124248.1"		"LINC02357"
				"AC022706.1"	"AC015468.2"		"LINC01559"
				"AC073409.2"	"AC068112.1"		"AC011507.1"
				"AC011477.8"	"AL354984.2"		"AC245519.1"
				"AC100822.1"	"AC092939.1"		"PACRG-AS3"
				"AL162464.1"	"PCED1B-AS1"		"AC093515.1"
				"AC079148.3"	"AC079336.5"		"AP000919.2"
				"AL033381.1"	"AC139493.2"		"AC064871.3"
				"AC107027.1"	"AC073957.1"		"AC012414.4"
				"LINC00547"	"AC087269.1"		"AC022601.1"
				"PHKA1-AS1"	"SNHG31"		"LINC01555"
				"EMSLR"	"AC005523.1"		"AL591115.1"
				"AC000124.1"			"AC093158.1"
				"CLIP1-AS1"			"AC002057.2"
				"AC021188.1"			"AL133334.1"
				"AL162595.1"			"AL021308.1"
				"LINC01040"			"AC097713.1"
				"AC021517.2"			"LINC02118"
				"AC068724.5"			"AC092958.4"
							"LINC00474"
							"AL691515.1"
							"DIAPH3-AS2"
							"LINC00551"
							"AL033379.1"
							"LINC02215"
							"AC144548.1"
							"ATXN8OS"
							"AC090945.1"
							"LINC02030"
							"AP001442.1"
							"AC027808.1"
							"AC112493.1"
							"AL109954.2"
							"AC092723.5"
							"LINC02849"
							"AL078582.1"
							"FAM242A"
							"AC012055.1"
							"AP000474.2"
							"AL589745.1"
							"AL590302.2"
							"AC022463.1"
							"AC007463.1"
							"AL161665.1"
							"AC012485.1"
							"AC025576.2"
							"LINC00671"
							"AL121790.1"
							"LINC02714"
							"LINC01386"
							"LINC01865"
							"AC113370.1"
							"AC131274.1"
							"AC024257.3"
							"AL512603.2"
							"LINC01173"
							"AL121757.1"
							"LINC01297"
							"LINC02067"
							"AL137139.3"
							"AL078581.4"
							"AC108718.1"
							"AC092691.3"
							"GCC2-AS1"
							"C8orf34-AS1"
							"AC026120.3"
							"AL136084.2"
							"AL133405.1"
							"AC139491.2"
							"AF121898.1"
							"AJ239322.1"
							"AC091214.1"
							"AP001007.1"
							"AP000959.1"
							"AC011754.1"
							"AC022424.2"
							"LINC02208"
							"LINC00940"
							"AL050338.1"
							"LINC02791"
							"AL391987.3"
