## Supplementary File 3 for "A comprehensive study of mRNA and long noncoding RNAs in Indian Breast cancer patients using transcriptomics approach"

### Sheet: lncRNA
###Hmod	##ER	##EP	##TNBC	#EPH	#EH
ATXN8OS	ATXN8OS	AL512356.5	PTENP1−AS	TET2-AS1	AC100802.1
LINC00310	LINC00310	AC005776.2	LINC00886	LINC00886
AC025810.1	LINC00641	AL135787.1	AC005776.2	PTENP1−AS
AC092059.1	LINC02487	SNHG12	AL135787.1	AC016587.1
AC106818.2	TCL6	SNHG5
AC140847.1		TET2-AS1
AC125421.2
LINC01691

### Sheet: mRNA
EH OG	EPH OG	EP OG	ER OG	Hmod TSG	TNBC OG
TBX3	NUAK2	GPR132	MYC	PLK5	MAGEA11
HSPA1A		MFNG	ID2
			BCL2L12		TNBC TSG
EH TSG		EP TSG	FOXM1		PTPRT
RBM5-AS1		PLA2G2A	MYD88		RNF180
RNF144A-AS1		CXCR2	TYMS
TSLP		PDGFRL	FUS
ADAMTS9		TWIST2	PLAGL2
KLF4		SFRP4	HDAC1
BNIP3L		ERBB4	PBX2
PPP2R1B		TBX5-AS1
PROX1		EFNA5	ER TSG
ADAMTS9-AS1		ATF3	ZBTB16
PPARG		DLC1	TMEFF2
UHRF2		THRB	EYA4
CAT		DCN	CTNNA3
		PLA2G16	UNC5D
			LRRC3B
			CADM2
			RBMS3
			TMPRSS11A
			CACNA2D3
			EPHA3
			PIWIL2
			GRIN2A
			DMBT1
			ESR2
			CREBBP
			CDH4
			FAT4
			CDH17
